# Comprehensive Atomic-Scale 3D Viral-Host Protein Interactomes Enable Dissection of Key Mechanisms and Evolutionary Processes Underlying Viral Pathogenesis

**DOI:** 10.1101/2025.03.28.645946

**Authors:** Le Li, Priyamvada Guha Roy, Yilin Liu, Zizhao Zhang, Dapeng Xiong, Ram Savan, Nandan S. Gokhale, Luis M Schang, Jishnu Das, Haiyuan Yu

## Abstract

Viral-human protein interactions are critical for viral replication and modulation of the host immune response. Structural modeling of these interactions is vital for developing effective antiviral therapies and vaccines. However, 99% of experimentally determined binary host-viral interactions currently lack structural information. We aimed to address this gap by leveraging computational protein structure prediction methods. Using extensive benchmarking, we found AlphaFold to be the most accurate structure prediction model for host-pathogen protein interactions. We then predicted the structures of 11,666 binary protein interactions across 33 viral families and created the most comprehensive atomic-scale 3D viral-host protein interactomes till date (https://3d-viralhuman.yulab.org).

By integrating these interactomes with genetic variation data, we identified population-specific signatures of selection on variants coding for interfaces of viral-human interactions. We also found that viral interaction interfaces were less conserved than non-interface regions, a striking trend that is opposite to what is observed for host interfaces, suggesting different evolutionary pressures. Systematic analyses of interface sharing between host and viral proteins binding to the same host protein revealed mutation rate-dependent differences in interface mimicry. Similar mutation rate-dependent differences were seen in the interface sharing between viral proteins binding to a host protein. We also found that the patterns of E6 protein binding to KPNA2 differed between high– and low-risk oncogenic human papillomaviruses (HPVs), and clustering based on these binding patterns allowed the classification of HPVs with unknown oncogenic risk. Our interface mimicry analyses also unveiled a novel mechanism by which herpes simplex virus-1 UL37 suppresses the antiviral immune response through disruption of the TRAF6-MAVS signalosome interaction.

Overall, our comprehensive 3D viral interactomes provide a resource at unprecedented scale and resolution that will enable researchers to explore how variation and signatures of selection influence viral interactions and disease progression. This tool also facilitates the identification of conserved and unique interaction patterns across viruses, empowering researchers to generate testable hypotheses and ultimately accelerate the discovery of novel therapeutic targets and intervention strategies.
