## Supplementary Tables for "Comprehensive Atomic-Scale 3D Viral-Host Protein Interactomes Enable Dissection of Key Mechanisms and Evolutionary Processes Underlying Viral Pathogenesis": Supplementary Table 1.xlsx

### Sheet: Sheet1
Supplementary List 1. The oncogenic levels of all HPVs shown in the heatmap of Figure 6E.
Type	Subtype	Mucosal/Cutaneous	Oncogenicity Classification	PREDICTION oncogenicity?		Notes
1		Cutaneous	Benign	TRAINING
3		Cutaneous	Benign	TRAINING
4		Cutaneous	Benign	TRAINING
5		Cutaneous	Benign	TRAINING
5	B	Cutaneous	Benign	PREDICTION		HPV-5 is also associated with squamous cell carcinomas in sun-expossed skin (http://dx.doi.org/10.1016/j.virol.2013.06.007)
8		Cutaneous	Benign	TRAINING		HPV-8 is also associated with squamous cell carcinomas in sun-expossed skin (http://dx.doi.org/10.1016/j.virol.2013.06.007)
9		Cutaneous	Benign	TRAINING
10		Cutaneous	Benign	TRAINING
12		Cutaneous	Benign	PREDICTION
13		Cutaneous?	Benign	PREDICTION
14		Cutaneous	Benign	PREDICTION		HPV-14 is also associated with squamous cell carcinomas in sun-expossed skin (http://dx.doi.org/10.1016/j.virol.2013.06.007)
15		Cutaneous	Benign	PREDICTION
17		Cutaneous	Benign	PREDICTION		HPV-17 is also associated with squamous cell carcinomas in sun-expossed skin (http://dx.doi.org/10.1016/j.virol.2013.06.007)
19		Cutaneous	Benign	PREDICTION
20		Cutaneous	Benign	TRAINING		HPV-20 is also associated with squamous cell carcinomas in sun-expossed skin (http://dx.doi.org/10.1016/j.virol.2013.06.007)
21		Cutaneous	Benign	PREDICTION
22		Cutaneous	Benign	PREDICTION
23		Cutaneous	Benign	PREDICTION
24		Cutaneous	Benign	PREDICTION
25		Cutaneous	Benign	PREDICTION
26		Mucosal/Cutaneous	Benign	PREDICTION		Possibly carcinogenic to humans (http://dx.doi.org/10.1016/j.virol.2013.06.007)
28		Cutaneous	Benign	PREDICTION
29		Cutaneous	Benign	PREDICTION
32		Cutaneous/Mucosal	Benign	TRAINING
36		Cutaneous	Benign	PREDICTION
38		Cutaneous	Benign	TRAINING
42		Cutaneous	Benign	PREDICTION		HPV42 isa considered bening but has also been associated with digital papillary adenocarcinoma (DPA) (10.1158/2159-8290.CD-22-0489)
44		Mucosal	Benign	PREDICTION
47		Cutaneous	Benign	PREDICTION		HPV-47 is also associated with squamous cell carcinomas in sun-expossed skin (http://dx.doi.org/10.1016/j.virol.2013.06.007)
48		Cutaneous	Benign	PREDICTION
49		Cutaneous	Benign	PREDICTION
61		Mucosal	Benign	PREDICTION
65		Cutaneous	Benign	PREDICTION		Possibly carcinogenic to humans (http://dx.doi.org/10.1016/j.virol.2013.06.007)
16		Mucosal	High-risk	TRAINING		Also associated with oropharyngeal carcinoma (http://dx.doi.org/10.1016/j.virol.2013.06.007))
18		Mucosal	High-risk	TRAINING		Also associated with oropharyngeal carcinoma (http://dx.doi.org/10.1016/j.virol.2013.06.007))
30		Cutaneous	High-risk	PREDICTION		Possibly carcinogenic to humans (http://dx.doi.org/10.1016/j.virol.2013.06.007)
31		Mucosal	High-risk	TRAINING
33		Mucosal	High-risk	TRAINING
35		Mucosal	High-risk	TRAINING
39		Mucosal	High-risk	TRAINING
41		Cutaneous	High-risk	PREDICTION		HPV-41 is associated with facial and plantal warts but it has also been detected in some skin carcinomas and premalignant keratoses (https://doi.org/10.1016/0168-1702(91)90017-P)
45		Mucosal	High-risk	TRAINING
51		Mucosal	High-risk	TRAINING
52		Mucosal	High-risk	TRAINING
53		Mucosal	High-risk	PREDICTION		Possibly carcinogenic to humans (http://dx.doi.org/10.1016/j.virol.2013.06.007), but unlikely to cause cervical cancer
56		Mucosal	High-risk	TRAINING
58		Mucosal	High-risk	TRAINING
60		Cutaneous	High-risk	PREDICTION		HPV-60 is associated with plantar epidermoid cysts (https://doi.org/10.1016/0042-6822(92)91254-R)
63		Cuteaneous	High-risk	PREDICTION		HPV-63 is associated with plantar keratotic lesions (https://doi.org/10.1006/viro.1993.1320)
68		Mucosal	High-risk	PREDICTION		Probably carcinogenic to humans (http://dx.doi.org/10.1016/j.virol.2013.06.007)
69		Cutaneous	High-risk	PREDICTION		Possibly carcinogenic to humans (http://dx.doi.org/10.1016/j.virol.2013.06.007)
70		Mucosa	High-risk	PREDICTION		Possibly carcinogenic to humans (http://dx.doi.org/10.1016/j.virol.2013.06.007)
94		Cutaneous	High-risk	PREDICTION		HPV-94 is commonly detected in flat warts, but also in squamous cell carcinoma (https://doi.org/10.1111/1346-8138.16962)
2	A	Cutaneous	Low-risk	PREDICTION
6	A	Mucosal	Low-risk	TRAINING
6	B	Mucosal	Low-risk	TRAINING
11		Mucosal	Low-risk	TRAINING
27		Cutaneous	Low-risk	PREDICTION
40		Mucosal/Cutaenous	Low-risk	PREDICTION
43		Cutaneous	Low-risk	PREDICTION
54		Mucosal	Low-risk	PREDICTION
57		Cutaneous	Low-risk	PREDICTION
34		Cutaneous	Uncertain	PREDICTION		It is not close to any group and shows a unique pattern of binding sites; Asscoated with the unique Bowen's Disease (10.1002/ski2.238)
66		Mucosal	Uncertain	PREDICTION		It is not close to any group and shows a unique pattern of binding sites; potentially high-risk (10.1186/1752-1947-5-232)
				High-risk HPVs
				Low-risk/Benign HPVs
				Predicted carcinogenic HPVs consistent with known potential carcinogeneis
				Predicted Low-risk/Benign HPVs consistent with known clinical presentations
				Predicted carcinogenic HPVs which are non carcinogenic in most clinical presentations, but which are on occasoion associated with carcinomas, or predicted bening HPVs wich may be associated with carcinogeneis
