## Supplementary Tables for "Comprehensive Atomic-Scale 3D Viral-Host Protein Interactomes Enable Dissection of Key Mechanisms and Evolutionary Processes Underlying Viral Pathogenesis": Supplementary Table 2.xlsx

### Sheet: Sheet1
Viral Family	Mutation Rate Absolute (subs/site/year)	Mutation Rate (subs/site/year)	Reference
Poxviridae	1.7–8.8E-06	1e-06	https://doi.org/10.1134/S1022795408080036
Asfarviridae	1.14e-05	1e-05	https://doi.org/10.3390/v14050889
Orthoherpesviridae	3.5E-08–8.21E-05	1e-08	https://doi.org/10.1093/molbev/msq088 https://doi.org/10.1099/0022-1317-75-3-513
Adenoviridae	3.46E-05–7.2E-05	1e-05	https://doi.org/10.1093/molbev/msq088
Papillomaviridae	9.6E-09–4.5E-07	1e-09	https://doi.org/10.1016/j.virol.2013.05.012
Polyomaviridae	1e-08	1e-08	https://doi.org/10.1016/j.meegid.2017.06.011
Hepadnaviridae	20000	10000	https://doi.org/10.1016/S1386-6532(05)80015-0 https://doi.org/10.1016/0042-6822(89)90455-8
Retroviridae	1E-04-1E-03	0.0001	https://doi.org/10.3390/v1031137
Parvoviridae	1.03–2.32E-04	0.0001	https://doi.org/10.1038/srep35759
Anelloviridae	2–7E-04	0.0001	https://doi.org/10.1093/femsre/fuaa007
Coronaviridae	4E-04–3.5E-03	0.0001	https://doi.org/10.1128/jvi.78.3.1602-1603.2004
Arteriviridae	0.01	0.01	https://doi.org/10.1093/molbev/msi089
Hepeviridae	0.8–1.8E-03	0.0001	https://doi.org/10.1186/s12864-019-6100-8 https://doi.org/10.1016/j.meegid.2014.04.016
Picornaviridae	0.89–5.27E-04	0.001	https://doi.org/10.1128/jvi.02535-10
Flaviviridae	1.2E-04–7.55E-05	1e-05	https://doi.org/10.1073/pnas.93.2.548
Paramyxoviridae	6.585–11.3E-04	0.0001	https://doi.org/10.1007/s00239-007-9040-x
Rhabdoviridae	1.67–2.22E-04	0.0001	https://doi.org/10.1128/spectrum.05257-22
Filoviridae	4.6E-05–7.06E04	1e-05	https://doi.org/10.1128/jvi.03118-12
Pneumoviridae	0.000695	0.0001	https://doi.org/10.1016/j.jinf.2023.05.004
Orthomyxoviridae	0.002	0.001	DOI: 10.1126/science.2939560
Hantaviridae	1e-07	1e-07	https://doi.org/10.1093/molbev/msn093
Arenaviridae	3.3–3.7E-04	0.0001	https://doi.org/10.1007/82_2015_468
