## Supplementary Tables for "Comprehensive Atomic-Scale 3D Viral-Host Protein Interactomes Enable Dissection of Key Mechanisms and Evolutionary Processes Underlying Viral Pathogenesis": Supplementary Table 3.xlsx

### Sheet: Primers for cloning
Primer Name	Primer Sequence	Purpose
pEFTak_F_seq	CCAGCTTGGCACTTGATGTAATTCTC	Colony PCR and Sanger sequencing of pEFTak constructs
pEFTak_R_seq	GCGATGCAATTTCCTCATTT
NotI_TRAF6_F	TTCCAGATTACGCTGCGGCCGCTAGTCTGCTAAACTGTGAAAACAGCTGTG	Infusion cloning of pEFTak HA-TRAF6
PmeI_TRAF6_R	GCTGATCAGCGGGTTTAAACCTATACCCCTGCATCAGTACTTCGTGG
KpnI_V5-His_Empty_F	CTAGGTAAGCTTGGTACCACCATGTCTAGAGGGCCCGCGGTTC	Infusion cloning of pEFTak V5-EV (with PmeI_UL37_R)
KpnI_UL37_F	CTAGGTAAGCTTGGTACCACCATGGCAGACCGCGGTCTCC	Infusion cloning of pEFTak UL37-V5
PmeI_UL37_R	CTGATCAGCGGGTTTAAACTCAATGGTGATGGTGATGATGACCGG
SDM_UL37_E1101A_F	CATCTCGTCGTCCGCGACGGGGGTGTT	Site-directed mutagenesis to generate pEFTak UL37-V5 E1101A
SDM_UL37_E1101A_R	AACACCCCCGTCGCGGACGACGAGATG
SDM_UL37_C819S_F	CGTGATACATGCTGCTGTACTGACTCACCGC	Site-directed mutagenesis to generate pEFTak UL37-V5 C819S
SDM_UL37_C819S_R	GCGGTGAGTCAGTACAGCAGCATGTATCACG
